# Untargeted metabolomic analyses reveal the diversity and plasticity of the specialized metabolome in seeds of different *Camelina sativa* genotypes

**DOI:** 10.1101/2021.01.18.427130

**Authors:** Stéphanie Boutet, Léa Barreda, François Perreau, Jean-Chrisologue Totozafy, Caroline Mauve, Bertrand Gakière, Etienne Delannoy, Marie-Laure Martin-Magniette, Andrea Monti, Loïc Lepiniec, Federica Zanetti, Massimiliano Corso

**Author notes:** Correspondence to: Massimiliano Corso. Equal contribution (Stéphanie Boutet, Léa Barreda). E-mails: SB.

## Abstract

Despite the essential role of Specialized Metabolites (SMs) in the interaction of plants with the environment, studying the ability of crop seeds to produce these protective compounds has been neglected. Furthermore, seeds produce a myriad of SMs providing an interesting model to investigate their diversity and plasticity. *Camelina sativa* gained a lot of interest in the past few years as rustic oil seed crop. A characterization of seed SM landscapes in six camelina genotypes grown in the field and harvested during five growing seasons has been undertaken in this work. This allowed a comprehensive annotation of seed SMs combining analyses that cluster SMs based on their chemical structures and co-accumulation patterns. These data showed broad effects of the environment on the stimulation of the seed-specialized metabolome. Among well annotated compounds, flavonols were identified as the metabolic class characterised by high plasticity, revealing significant variable accumulation according to the year and/or the genotype. Lastly, a deeper characterisation of primary metabolites and lipids in two selected genotypes has been performed. We showed that, in addition to flavonols, alkaloids and glucosinolates displayed a higher phenotypic plasticity with respect to most of the primary metabolites, including some sugars and major storage compounds such as fatty acids, proteins and most lipid classes (e.g. DAG, TAG), but similar plasticity compared to free aminoacids and carboxylic acids. This work highlighted major and unexplored effects of the environment on the seed specialized metabolome demonstrating that seeds exhibit a dynamic and plastic metabolism, with an impact on seed quality.

**Significance statement:** Seeds produce a myriad of Specialized Metabolites (SMs) with an essential role in the interaction of plants with the environment. We characterized SM landscapes, primary metabolites and lipid composition in the seeds of camelina genotypes grown in the open field in five consecutive growing seasons. Our results showed the predominant effect of the environment on the regulation of the seed - specialized metabolome, with a potential impact on seed quality of camelina that may also occur in other oilseed crops.
