## Supplemental Table 3 for "Untargeted metabolomic analyses reveal the diversity and plasticity of the specialized metabolome in seeds of different *Camelina sativa* genotypes"

### Sheet: Table S3
	Table S3. Diversity and accumulation of seed primary metabolites (GC-MS) for OMEGA and 789-02 camelina varieties. Identification (ID) and metabolic class are indicated for each metabolite
	Metabolite accumulation data are showed for OMEGA and 789-02 varieties, five years (2015-2019) and three/four biological replicates (1, 2, 3, 4).
			Metabolite accumulation data
	ID	Metabolic class	2015_OMEGA_1	2015_OMEGA_2	2015_OMEGA_3	2015_OMEGA_4	2015_789-02_1	2015_789-02_2	2015_789-02_3	2015_789-02_4	2016_OMEGA_1	2016_OMEGA_2	2016_OMEGA_3	2016_OMEGA_4	2016_789-02_1	2016_789-02_2	2016_789-02_3	2016_789-02_4	2017_OMEGA_1	2017_OMEGA_2	2017_OMEGA_3	2017_OMEGA_4	2017_789-02_1	2017_789-02_2	2017_789-02_3	2017_789-02_4	2018_OMEGA_1	2018_OMEGA_2	2018_OMEGA_3	2018_789-02_1	2018_789-02_2	2018_789-02_3	2019_OMEGA_1	2019_OMEGA_2	2019_OMEGA_3	2019_789-02_1	2019_789-02_2	2019_789-02_3
	Glycerol	Alcool	203.592	62.5906	59.7124	117.745	48.2652	33.0012	31.2689	100.293	97.6477	139.325	107.54	148.483	176.812	51.1507	83.8534	127.203	325.69	162.912	179.457	52.5283	293.105	181.876	45.0951	60.2842	101.415	33.7518	51.9317	64.9891	134.82	78.6263	82.7965	88.2217	102.032	112.097	66.7298	108.897
	Mucic acid	Aldaric acids	0.405771	0.611802	0.657936	0.743952	0.411492	0.239502	0.246713	2.016	1.58296	2.54615	1.0162	4.02497	1.67753	1.92774	1.53073	2.33739	1.79742	0.936659	3.29151	0.161843	0.109124	0.0866935	0.102311	0.0199181	2.38697	0.302802	1.20069	0.0854399	2.03634	1.9332	2.94979	9.16516	3.00348	7.53475	3.31056	3.43376
	Saccharic acid	Aldaric acids	0.604038	1.49381	1.79976	1.31903	0.435081	0.601898	0.47246	4.13382	3.49931	4.55001	2.04564	3.69808	3.62094	2.5302	3.47733	3.39919	3.09667	1.20164	5.31224	0.466208	0.314128	0.221165	0.295383	0.102739	2.33033	0.581292	1.02697	0.109635	1.21322	4.67597	4.21735	7.46713	5.99347	9.51122	6.75272	7.00081
	Vanillin	Aldehyde	0.0489945	0.0474414	0.0552145	0.0297483	0.0310588	0.0313153	0.0353919	0.0648885	0.0669443	0.0944242	0.0565381	0.0689726	0.0693658	0.0523761	0.0573457	0.0501029	0.0612503	0.032082	0.0889011	0.0335325	0.0506175	0.0386576	0.0328442	0.0431314	0.0518725	0.0316322	0.0474472	0.0388134	0.063988	0.0473857	0.0568998	0.0601384	0.0518136	0.0634517	0.0615719	0.0579759
	Ethanolamine	Alkanolamines	3.57351	12.4674	28.7719	21.3514	7.22486	13.038	9.06687	27.7594	48.8376	106.459	35.3224	107.982	107.097	32.4562	46.8308	58.304	59.7239	9.44319	70.8022	14.761	9.79973	8.27004	15.9752	4.60389	43.0105	10.9755	27.2074	3.32647	34.1917	28.7956	38.2678	98.9373	48.2012	93.9024	48.2133	52.0393
	Ala	Amino acids	14.358	9.9446	13.1782	7.72824	4.27154	3.07336	6.86195	37.3637	23.7313	29.3001	19.1479	84.6247	45.02	22.888	18.5617	27.4458	78.99	31.1554	57.1359	13.0672	5.48215	5.92843	5.68754	3.99427	25.1009	6.76581	18.1996	5.00455	17.5539	24.8899	32.8202	28.4892	81.1629	36.8098	17.9701	122.345
	Asn	Amino acids	0.182404	0.582003	1.23481	0.240065	0.0823057	0.236242	0.245365	18.549	14.2353	17.4083	9.05057	23.4198	21.3504	6.51018	18.4039	26.7333	42.2093	5.28729	41.5278	0.365611	0.694438	0.199159	0.299805	0.0498684	7.22368	0.453046	3.15518	0.0641249	4.15712	16.5628	7.74675	3.1315	12.2743	3.36872	7.23174	10.1501
	Asp	Amino acids	5.40783	13.2592	18.8329	18.46	5.0229	21.7824	26.6136	99.2362	199.621	243.954	128.329	225.53	224.791	150.418	159.249	213.335	103.5	61.8863	158.316	17.3529	12.1274	2.27046	6.82721	1.41814	169.283	21.908	79.3313	3.36233	67.6395	164.858	154.74	198.614	146.42	171.349	156.052	92.1635
	Beta- ala	Amino acids	0.0376695	0.0323589	0.108289	0.16765	0.0345344	0.0178889	0.0402271	0.0842033	0.341541	0.495773	0.25785	0.963358	0.476068	0.27823	0.180593	0.277727	0.551067	0.106727	0.301848	0.0379269	0.0709644	0.0481836	0.0376098	0.0296208	0.792741	0.034097	0.215346	0.0374812	0.182486	0.249212	0.164566	0.705669	0.407979	0.280151	0.0993969	0.161349
	Beta-cyano-L-alanine	Amino acids	0.023935	0.0196987	0.107496	0.0448262	0.0109445	0.028405	0.0302793	0.321775	0.125323	0.178306	0.084435	0.650441	0.626139	0.0843146	0.177234	0.430436	0.489678	0.109647	0.346393	0.021616	0.0316627	0.0196057	0.0567582	0.0221149	0.0851564	0.0356655	0.0603417	0.021819	0.0870281	0.174287	0.100593	0.053319	0.1589	0.0866126	0.0541282	0.128652
	Cytosine	Amino acids	0.279871	0.226558	0.279679	0.212802	0.209462	0.150872	0.237558	0.780179	0.926243	0.816036	0.370417	0.770978	0.969746	0.481523	0.669799	0.85447	0.72447	0.283778	1.03389	0.226809	0.345684	0.307157	0.307233	0.12976	0.579013	0.20701	0.348885	0.113056	0.439561	0.655619	0.614796	0.683057	0.629343	0.854986	0.740197	0.927009
	Gln	Amino acids	0.472998	0.28346	0.339849	0.268754	0.090588	0.0617769	0.424782	1.14578	2.63282	3.0444	1.3012	4.88332	2.25106	2.27666	1.91238	3.54246	2.39628	1.11623	2.05696	0.44863	0.306632	0.267244	0.33252	0.206101	5.14819	0.179784	0.903117	0.0841437	1.54234	4.92383	9.24213	8.00383	4.97259	11.4102	4.81138	3.72554
	Glu	Amino acids	1.26948	5.43725	10.6899	2.55469	0.841581	2.87891	2.57386	84.8531	26.754	56.4956	18.1802	53.2977	59.5304	14.4112	23.4705	34.7474	96.9518	18.6114	114.414	2.8849	2.0624	0.523226	1.27826	0.0807706	16.8485	2.90971	10.342	0.4272	8.96955	15.7394	20.3109	29.3461	68.2923	25.9841	28.2858	84.6399
	Gly	Amino acids	0.268707	0.312483	0.580565	0.727122	0.28245	0.190259	0.398744	0.772867	1.53261	2.26096	1.40812	3.60652	2.8473	1.04908	1.17976	1.5283	2.61423	0.601958	1.98771	0.332237	0.458377	0.322738	0.462652	0.312721	1.85678	0.300263	0.993572	0.277095	1.07285	1.31154	1.18308	2.69219	2.63655	2.06547	1.13006	1.88224
	Histidine	Amino acids	0.166421	0.0620669	0.168854	0.0414846	0.0165647	0.0228171	0.0290903	2.00722	2.52372	3.24842	1.27303	2.32658	1.47472	1.10435	1.54883	2.4588	4.32316	0.48195	3.99738	0.0663127	0.0546512	0.0577834	0.0472699	0.0193322	0.751628	0.036151	0.289509	0.0443942	0.369092	2.36233	2.41925	2.2601	2.75016	2.49309	3.07827	2.1949
	Ile	Amino acids	7.15629	2.29611	2.9027	4.95224	1.8501	1.07403	2.38188	2.09386	10.5937	9.26159	5.6671	9.32057	7.67447	6.00245	5.26675	13.0724	2.6758	1.76347	5.72321	2.70295	1.46734	2.11908	3.96066	2.18487	8.68055	1.55192	4.12933	2.00901	5.35847	6.42509	7.24231	12.4547	4.83802	11.1234	5.61433	4.19999
	Leu	Amino acids	8.42999	1.68774	2.16268	4.27736	1.42227	0.624172	1.75969	1.19301	8.82367	7.19769	4.02808	8.79843	4.46922	3.30947	3.13138	10.7241	2.28542	1.35929	3.53677	2.08301	1.15585	1.76481	2.68373	1.37662	6.37325	1.30278	3.724	2.18169	5.6983	6.11004	5.41574	11.1396	3.25594	9.32803	3.04449	2.41632
	Lys	Amino acids	0.0133731	0.0730817	0.121686	0.0865146	0.0240336	0.0590994	0.0473213	0.37788	0.815431	1.10916	0.482788	1.22786	0.827235	0.434918	0.561507	0.883483	1.29405	0.15289	1.26176	0.0394709	0.036803	0.0310516	0.02971	0.00325865	0.662285	0.0194947	0.221716	0.00187226	0.234448	0.490424	0.671517	1.08704	0.919584	0.719748	0.535052	0.700387
	Met	Amino acids	0.228989	0.169793	0.215705	0.2485	0.148897	0.120372	0.143906	0.251598	0.622374	0.688426	0.383033	0.711557	0.884489	0.278791	0.533187	1.06853	0.377339	0.192932	0.616639	0.208796	0.289748	0.287957	0.485149	0.211995	0.412008	0.130786	0.240517	0.15961	0.353582	0.55193	0.693095	0.619569	0.52661	1.06377	0.752374	0.537386
	N-ethylglycine	Amino acids	90.5993	106.044	230.149	37.1403	84.6883	93.1945	113.353	287.79	123.747	147.413	135.348	316.885	287.756	135.234	139.939	147.493	309.054	186.004	279.328	111.715	90.6125	95.4996	119.351	119.513	124.873	103.639	110.601	111.726	109.718	125.365	120.271	120.099	241.589	116.822	123.379	262.834
	Norvaline	Amino acids	7.90868	2.9304	2.71352	6.4586	2.76027	1.86852	3.71865	2.54932	19.728	18.7432	10.9659	13.2498	9.88825	11.2267	10.1343	21.7749	3.56565	3.04431	7.99208	4.0811	2.22999	3.19212	5.06771	3.24481	14.6237	2.81698	7.52653	2.67301	8.13902	13.1393	12.6723	18.6425	6.45866	16.6798	9.96793	4.87038
	Phenylalanine	Amino acids	1.68609	0.996864	1.12423	1.80988	0.777467	0.517498	0.76919	0.790251	3.4357	3.61333	1.89174	3.53374	2.80358	1.7361	2.13529	3.96941	0.611807	0.546154	2.05365	0.739575	0.442635	0.675383	0.875115	0.682303	2.6707	0.494313	1.44835	0.409341	1.66451	2.78513	2.30102	3.1778	1.46065	3.11684	2.14094	1.13795
	Pro	Amino acids	0.477255	0.56756	0.710495	0.338112	0.104195	0.111718	0.966084	6.69184	5.77646	6.12533	2.68323	13.0788	10.2252	3.58249	2.74761	5.03506	18.312	2.33899	13.2089	0.391027	0.252445	0.259564	0.326596	0.1927	12.9943	0.275091	1.21116	0.415066	1.40601	5.08089	5.44698	6.768	10.4405	7.78513	4.07418	12.0763
	Pyroglutamic acid	Amino acids	19.1656	24.9537	39.2919	28.351	9.70546	20.6759	38.027	154.437	167.955	234.617	123.96	222.263	221.347	102.123	130.581	213.319	206.492	79.0978	257.664	21.0764	18.5754	6.92459	15.9552	5.30238	135.886	18.0255	58.053	5.44025	58.8149	134.262	124.621	146.11	148.021	141.582	122.608	150.43
	Ser	Amino acids	1.95018	2.32244	3.13347	2.38651	1.22808	1.75397	1.8055	7.60469	15.8857	19.5561	9.49806	19.2875	21.9744	10.6179	12.7474	21.2947	10.0039	4.71258	15.2604	2.46838	3.21832	1.86716	1.48331	0.77977	9.8042	1.82212	4.31669	1.0866	6.09227	6.75705	11.8424	20.6156	12.1692	21.7402	15.9535	11.4646
	Thr	Amino acids	1.09177	0.708559	0.983952	0.934464	0.485293	0.539927	0.599681	1.93428	5.07359	5.47724	2.70306	5.17356	5.52289	3.01289	3.30618	5.78336	2.26779	1.18439	3.90041	0.959456	0.762439	0.591975	0.861118	0.413483	3.66805	0.705169	1.68019	0.50245	2.08628	2.63869	4.01034	5.67048	3.22457	5.65118	3.90565	2.92964
	Trans-4-hydroxy-L-proline	Amino acids	0.00337339	0.00530174	0.00935436	0.0257139	0.00244033	0.00616993	0.0219961	0.0652564	0.175968	0.201912	0.0725632	0.174455	0.184302	0.0925698	0.0910389	0.180562	0.0839407	0.0260816	0.113559	0.00514666	0.0155279	0.00339685	0.00738457	0.00296574	0.17182	0.0101208	0.0334717	0.00273638	0.0255502	0.18233	0.265383	0.464477	0.187275	0.711664	0.186617	0.26964
	Trp	Amino acids	72.145	52.8568	66.9046	31.2583	61.4467	18.8798	48.1101	196.71	90.6663	116.994	54.0283	99.0253	88.0158	142.27	95.9565	106.428	189.539	86.2258	119.811	77.6909	63.9703	101.339	101.28	75.8966	69.948	21.4903	52.2214	5.56969	30.1437	87.0145	156.808	177.767	190.441	158.658	220.634	247.264
	Tyrosine	Amino acids	5.6165	4.18897	5.0334	3.22606	2.27505	1.00725	1.55665	16.405	24.2394	27.0083	13.0268	29.6571	20.6988	14.2945	14.6948	23.6305	19.3779	7.2445	30.2246	4.25898	2.45441	4.43112	4.72299	0.9304	16.7368	2.10139	8.62673	0.567259	9.77495	15.6466	18.9557	21.2471	22.4403	19.1026	16.4994	21.8141
	Valine	Amino acids	5.81653	3.0543	7.9803	3.14395	1.88508	1.34951	3.43484	24.0471	21.7092	23.3665	12.9657	52.6444	40.3644	11.7911	12.1757	21.1478	27.6207	8.10207	44.3388	4.07263	1.80963	2.48184	4.00025	4.02546	14.3079	2.6987	7.59286	3.02161	7.62835	14.0722	12.1842	19.5174	28.6993	16.9442	11.6286	31.1576
	Benzoic acid	Benzoic acids	0.514161	0.379074	0.496494	0.336523	0.375885	0.424833	0.420304	0.619361	0.421042	0.514245	0.399176	0.552863	0.38673	0.43079	0.361751	0.427675	0.575567	0.432147	0.600295	0.374202	0.494859	0.412164	0.479825	0.411981	0.470286	0.379063	0.623762	0.389934	0.64179	0.481638	0.63718	0.665829	0.541574	0.713423	0.595006	0.689905
	2-hydroxybutyric acid	Carboxylic acids	0.181721	0.0647635	0.119228	0.0372058	0.0980939	0.0593322	0.0596471	0.19954	0.401874	0.53808	0.297031	0.188146	0.203072	0.19099	0.271137	0.324828	0.315903	0.124728	0.548334	0.0509519	0.101057	0.049882	0.0984896	0.0430215	0.206778	0.0379063	0.173806	0.0276519	0.0927601	0.185128	0.0712255	0.089091	0.124656	0.0951147	0.0107609	0.0722884
	4-hydroxybenzoic acid	Carboxylic acids	0.491351	0.243377	0.355545	0.225883	0.205727	0.219867	0.318329	0.602897	0.418589	0.583963	0.289273	0.612144	0.664966	0.334053	0.39647	0.536125	0.511347	0.226374	0.905308	0.236944	0.293924	0.218211	0.450845	0.205295	0.327605	0.228409	0.326378	0.250775	0.381006	0.525789	0.401656	0.62272	0.444244	0.682514	0.521743	0.848673
	5-hydroxyindole-2-carboxylic acid	Carboxylic acids	0.311155	0.272445	0.258513	0.171644	0.228541	0.22689	0.444717	1.0184	0.426364	0.49701	0.318855	0.427103	0.673986	0.247734	0.506494	0.585227	0.60313	0.211733	1.13479	0.142048	0.395623	0.304055	0.245451	0.163079	0.156455	0.0790991	0.147437	0.0735222	0.183347	0.284183	0.214303	0.170565	0.177752	0.292632	0.244184	0.345477
	Acetohydroxamic acid	Carboxylic acids	0.153811	0.27112	0.905034	2.65811	0.894825	0.29604	0.533376	0.206484	0.496219	0.645064	0.450424	2.50701	1.23832	0.32163	0.287435	0.63509	0.360263	0.147369	0.397882	0.368026	0.792353	0.478919	1.04444	0.908505	0.702477	0.342202	0.419998	1.06596	0.581174	0.613304	0.611125	0.546111	0.5462	0.308044	0.207775	0.251981
	Alpha ketoglutaric acid	Carboxylic acids	0.0553799	0.059736	0.0846649	0.0739633	0.0387865	0.0449745	0.0425654	0.569188	0.560918	0.62485	0.215299	0.538513	0.516356	0.379616	0.382752	0.497467	0.504201	0.0996863	0.506528	0.051427	0.0422645	0.00727369	0.0344756	0.00981257	0.59869	0.0669616	0.140373	0.0111255	0.125953	0.392724	0.492043	0.673965	0.6714	0.582416	0.551477	0.879838
	Beta-hydroxyisovalerate	Carboxylic acids	0.060199	0.0375235	0.0466132	0.0699696	0.0322419	0.0322854	0.0577843	0.105174	0.121622	0.164096	0.0745222	0.161046	0.148868	0.0696878	0.09613	0.104648	0.122408	0.0450828	0.146673	0.0328198	0.0401584	0.0452298	0.0637563	0.0429117	0.0766156	0.0305865	0.0540102	0.0232592	0.0476913	0.0573524	0.114247	0.130685	0.107087	0.12816	0.119381	0.158365
	Citric acid	Carboxylic acids	12.7208	43.6393	47.6224	33.7862	13.6849	26.8281	24.5272	200.333	225.292	340.591	130.066	251.398	268.018	139.251	167.645	206.216	293.609	111.145	354.715	17.1087	17.3102	6.93044	10.8823	3.2924	155.243	29.4551	71.8062	5.71223	94.9015	191.473	162.583	293.834	228.487	332.237	265.606	284.63
	Ferrulic acid	Carboxylic acids	0.109916	0.0696082	0.0583855	0.0543212	0.0537243	0.060574	0.106334	0.373649	0.178754	0.236244	0.097639	0.139168	0.194697	0.121262	0.22118	0.170558	0.281055	0.119328	0.419328	0.055861	0.0953451	0.0729585	0.0952696	0.0668207	0.101442	0.0471308	0.0766721	0.0473106	0.101939	0.382452	0.22657	0.298578	0.233181	0.481312	0.381042	0.49469
	Glyceric acid	Carboxylic acids	0.265293	0.121529	0.166991	0.226861	0.0982788	0.0877372	0.148939	0.611727	1.1092	0.838909	0.876126	0.991023	0.639325	0.317422	0.45629	1.1777	0.988496	0.431707	0.922928	0.0781896	0.171307	0.0638386	0.0757777	0.0479278	1.17988	0.0631896	0.385291	0.0959534	0.933295	0.97486	0.765439	2.31756	0.709687	1.57017	0.579026	1.04099
	Glycolic acid	Carboxylic acids	0.155136	0.128202	0.171589	0.145196	0.0879259	0.10031	0.128251	0.423684	0.421832	0.537072	0.379742	0.534938	0.499433	0.225453	0.306138	0.406105	0.510002	0.219814	0.548192	0.084326	0.088884	0.0625464	0.108751	0.0678093	0.317557	0.0870911	0.204845	0.0673294	0.174581	0.350235	0.252043	0.44059	0.351773	0.454507	0.374852	0.520493
	Isocitric acid	Carboxylic acids	0.573517	1.00157	1.3265	1.03712	0.407831	0.489986	0.475076	2.97287	3.05902	4.23272	1.84738	2.96818	6.10651	1.7014	2.79014	3.23071	3.82531	2.76621	10.2337	0.423689	0.449739	0.359143	0.443418	0.28105	3.13408	0.58357	2.02536	0.154209	1.52069	1.89062	1.81739	2.64079	2.52569	3.04832	2.19551	3.0524
	Lactic acid	Carboxylic acids	3.89386	0.161475	3.36372	3.31539	2.27849	3.39517	2.95477	6.83067	16.4716	10.3351	9.68107	10.9809	9.27826	4.88829	5.5049	7.07667	14.6359	6.92696	12.2671	2.65227	5.08941	5.20634	4.47887	2.82166	5.55572	2.49745	3.74751	2.81854	3.704	0.43517	5.61616	5.06056	5.9525	4.8287	4.94941	5.12921
	Malic acid	Carboxylic acids	5.97404	15.5952	21.5516	13.9946	4.52692	9.6694	8.64122	72.1957	54.6573	65.506	52.418	63.3795	49.0831	76.6158	32.7915	45.0957	80.9061	38.1599	48.1571	11.7343	5.82101	2.66439	4.95659	1.40755	40.8197	7.77427	21.0504	1.53219	15.7444	39.049	95.3068	129.452	124.302	111.985	93.8863	124.624
	Nicotinic acid	Carboxylic acids	1.08262	2.00397	2.71712	2.27554	0.779834	1.08994	0.83062	5.41959	3.40642	5.3693	2.72128	3.78074	4.14455	3.09167	3.49692	3.63214	5.84509	1.79243	5.28947	0.951023	0.883272	0.731874	0.70484	0.556644	2.27008	0.606576	0.945044	0.233385	1.01339	2.67629	3.27839	5.49082	4.58642	9.16498	5.80774	8.12634
	Pyruvic acid	Carboxylic acids	0.326536	0.243057	0.404735	0.25009	0.145939	0.164066	0.128964	1.4155	1.57585	1.48008	0.813084	1.59075	0.715262	0.828199	0.646111	1.00066	0.681131	0.149769	0.831948	0.106932	0.100057	0.0558265	0.0841068	0.071434	1.05512	0.103187	0.164463	0.0481747	0.158359	0.800355	0.689424	0.925406	0.861435	0.898376	0.615395	1.08598
	Quinic acid	Carboxylic acids	0.671907	0.806459	1.26446	0.903085	0.362056	0.672057	0.932714	5.91925	7.57992	9.50485	5.43436	7.32117	3.79596	3.50984	3.7263	4.33154	7.30071	3.07871	4.88729	0.693295	0.634468	0.26045	0.424098	0.168022	7.83196	0.739378	2.3297	0.186434	1.63761	5.30213	8.57759	7.47822	10.3348	9.6651	7.53527	12.1721
	Salicylic acid ou O-acetylsalicylic acid	Carboxylic acids	0.358423	0.187755	0.228825	0.221197	0.139062	0.130422	0.243305	0.339204	0.410522	0.537943	0.306082	0.479468	0.36547	0.158811	0.279551	0.365887	0.281473	0.15433	0.638935	0.114137	0.217748	0.224008	0.166668	0.141916	0.245254	0.0819374	0.184152	0.124073	0.193837	0.323132	0.321164	0.386633	0.313447	0.722638	0.307859	0.509204
	Tartaric acid	Carboxylic acids	0.0104415	0.015631	0.0286973	0.0142221	0.00488066	0.0161815	0.0165268	0.1318	0.116882	0.158183	0.0760503	0.183017	0.183186	0.0410353	0.129045	0.15415	0.0633848	0.0262417	0.221166	0.00570091	0.0069251	0.00118151	0.00712697	0.00186732	0.0719266	0.0043695	0.040498	0.00133219	0.0531984	0.0992302	0.202082	0.296584	0.402498	0.454674	0.593185	0.376642
	Threonic acid	Carboxylic acids	0.199271	0.389815	0.480322	0.283302	0.166719	0.274814	0.296492	1.89929	2.81249	2.68105	2.78714	2.80101	1.96943	1.00861	1.34716	2.00828	1.92136	0.714205	2.87204	0.215447	0.208788	0.133991	0.12382	0.0692738	1.85803	0.225048	0.71746	0.126486	0.686822	1.47258	1.37146	1.65349	1.43962	1.42404	1.32448	1.54535
	Uric acid	Carboxylic acids	0.00614439	0.00333644	0.00210077	0.00309708	0.00225546	0.00519981	0.00146641	0.0126006	0.121789	0.0300691	0.0139092	0.000893915	0.0128423	0.0416764	0.013152	0.0254516	0.0573061	0.15397	0.0384986	0.00847219	0.0106018	0.0159135	0.00369229	0.00219684	0.0231103	0.0042948	0.0120452	0.000684095	0.0109019	0.0309493	0.145316	0.0718231	0.111362	0.0792832	0.0706337	0.388132
	3,5-dimethoxy-4-hydroxycinnamic-ac	Cinnamic acid	0.468058	0.261568	0.419559	0.150861	0.197889	0.367014	0.534446	1.21384	1.52571	1.58843	0.832204	0.901537	0.683521	0.829401	1.05464	1.01858	1.71403	0.774329	1.8519	0.298308	0.403227	0.335587	0.370044	0.443433	0.630718	0.254103	0.453779	0.206777	0.365833	0.83008	1.2047	1.28444	1.20901	1.29906	1.55944	1.49766
	Azelaic acid	Di-Carboxylic acids	0.233447	0.056171	0.114393	0.0435629	0.131482	0.0793942	0.0645615	0.133134	0.108816	0.141499	0.0762854	0.101577	0.11949	0.0879613	0.088458	0.094203	0.311402	0.131368	0.233023	0.0381645	0.225209	0.103715	0.0312556	0.0310487	0.154529	0.0464212	0.264878	0.0323685	0.228566	0.133065	0.0967879	0.100855	0.0563614	0.0939002	0.0573241	0.0705548
	Fumaric acid	Di-Carboxylic acids	0.345532	0.376195	0.583458	0.397446	0.173892	0.39798	0.35273	3.76942	2.04301	2.31816	0.877027	1.01342	0.957033	1.32551	0.868034	0.656019	1.89969	1.11875	2.86831	0.377092	0.285678	0.174901	0.301608	0.108414	0.684558	0.339626	0.615346	0.154065	0.424538	1.4005	4.45963	6.39086	5.26645	11.0007	5.96236	10.9166
	Malonic acid	Di-Carboxylic acids	0.0284329	0.0366551	0.0345636	0.0562365	0.0212235	0.0434611	0.0473213	0.624006	0.596054	0.685492	0.421078	0.579869	0.873493	0.269334	0.440911	0.56902	0.89857	0.3203	1.00059	0.0344826	0.0401584	0.0148797	0.0424184	0.0187464	0.418413	0.0473175	0.140836	0.0157702	0.170422	0.368944	0.265562	0.310263	0.341511	0.305825	0.31591	0.435142
	Succinic acid	Di-Carboxylic acids	0.269871	0.35901	0.302471	0.281835	0.207946	0.200426	0.328118	0.979995	1.0951	1.17815	0.771356	1.07896	1.01562	0.559787	0.644979	0.834141	1.98289	0.767888	1.26271	0.257768	0.280859	0.187824	0.15074	0.116762	1.00944	0.236252	0.589904	0.13041	0.495232	1.31967	2.07476	2.04128	2.42964	2.6452	1.8088	3.6597
	Hexanoic acid	FA	0.772587	0.607506	0.895759	0.180038	0.554843	0.553741	0.627226	0.73925	0.853145	1.05627	0.799723	0.399862	0.324924	0.762398	0.698012	0.281288	0.978056	0.690963	0.918393	0.531214	0.857784	0.761744	0.20797	0.834105	1.07438	0.60131	0.992723	0.832148	1.04366	1.05	1.01305	0.965764	0.879743	0.964592	0.685381	0.794124
	Linoleic acid	FA	0.735962	0.393471	0.213049	0.402132	0.164796	0.258245	0.108792	0.173741	0.120916	0.159925	0.0871385	0.129571	0.0868038	0.0784639	0.108681	0.105968	0.0986501	0.138009	0.152861	0.173561	0.655422	0.675346	0.13859	0.205295	0.0957904	0.114653	0.0657465	0.182833	0.139702	0.177653	0.103816	0.171323	0.135228	0.41853	0.0898496	0.178766
	Myristic acid	FA	0.992862	0.202106	0.246939	0.232526	0.170379	0.653392	0.147116	0.498919	0.197132	0.222034	0.17459	0.258106	0.166993	0.206819	0.151319	0.189486	0.156188	0.423787	0.225134	0.17079	0.222174	0.240069	0.17358	0.179299	0.202676	0.222396	0.137593	0.154498	0.161955	0.239376	0.186547	0.197484	0.138183	0.515153	0.233059	0.219204
	Oleic acid ou elaidic acid	FA	4.69456	0.563356	0.38888	0.642278	0.356917	2.70844	0.264151	0.831685	0.305989	0.334839	0.230227	0.335689	0.264363	0.223089	0.266859	0.286091	0.271265	1.91896	0.282244	0.313907	1.39648	1.23284	0.341279	0.379871	0.258651	0.397549	0.203224	0.483907	0.327994	0.409816	0.288886	0.342526	0.250983	0.701236	0.232452	0.375352
	Palmitic acid	FA	16.579	2.36668	2.31037	2.83856	1.95984	10.4252	1.69017	4.11198	2.00866	2.41272	2.00944	2.72291	1.96002	2.04908	1.6749	2.08247	2.06427	7.86989	2.6496	2.24715	5.5555	4.71265	2.72504	2.51334	2.19104	2.70632	2.0559	3.49929	2.25951	2.75952	2.39602	2.59788	2.15098	3.63886	2.29309	2.26614
	Pelargonic acid	FA	0.320954	0.237527	0.306831	0.133827	0.188534	0.210049	0.159283	0.224235	0.27522	0.271951	0.232853	0.206259	0.147579	0.255749	0.247873	0.148028	0.253864	0.272657	0.222961	0.162912	0.224495	0.201743	0.146017	0.203171	0.279166	0.186506	0.210443	0.242854	0.243589	0.259791	0.255669	0.259257	0.221597	0.300757	0.225494	0.245128
	Stearic acid	FA	4.11863	1.51739	1.26989	1.20281	1.13982	2.6117	1.18046	3.03665	2.36284	2.64489	1.72976	1.92493	1.42992	1.81665	1.69884	1.50461	2.40226	2.65845	2.94441	1.51011	1.91215	1.75052	1.51598	1.60955	1.75935	1.6445	1.50827	1.97632	1.52369	2.19675	2.24573	2.30317	2.12793	3.11843	2.47691	2.53747
	Allantoin	Multi N	11.9136	4.70986	5.30273	6.8012	5.68571	3.55493	8.4641	5.9031	11.9237	10.8186	11.8992	25.1688	19.7631	7.91624	7.85512	18.0477	8.7064	6.6829	9.92768	7.16039	11.1222	12.7694	13.2778	12.2805	13.288	5.08904	9.71945	8.25123	11.7222	12.134	9.28421	7.05849	7.28807	9.8991	7.76639	5.30108
	Biuret	Multi N	0.00931699	0.0296623	0.00451863	0.00782421	0.0120538	0.00469535	0.00336877	0.0621752	0.0895224	0.19962	0.0455283	0.0782411	0.038527	0.0765404	0.090155	0.0435799	0.157534	0.0180411	0.15579	0.00752204	0.0204183	0.0167627	0.00862965	0.00223346	0.0391033	0.00836553	0.0438182	7.201e-05	0.0152103	0.0398232	0.0836262	0.0870172	0.0902171	0.0788644	0.0574455	0.127442
	Urea	Multi N	0.360511	0.1479	0.191606	0.148456	0.191455	0.190104	0.353562	0.433203	0.31468	0.310225	0.334645	0.650629	0.32239	0.315939	0.247131	0.486782	0.740757	0.32486	0.747346	0.237776	0.451131	0.409062	0.401343	0.394993	0.731281	0.258846	0.655265	0.328942	0.503811	1.01119	0.479328	0.103567	0.270068	0.186041	0.40495	0.22251
	Uridine	Nucleoside	0.61468	0.266732	0.148798	0.0871259	0.23527	0.192587	0.231613	0.528075	0.516843	0.632871	0.431147	0.612755	0.350351	0.412476	0.378828	0.491144	0.831148	0.540114	0.832657	0.165841	0.238952	0.396509	0.124679	0.158795	1.28878	0.126043	0.756182	0.0945852	0.660185	0.569983	0.553509	0.662041	0.409844	0.691142	0.419231	0.399985
	Glycerol-phosphate	Phosphate	1.67441	0.269292	0.346706	0.487383	0.461703	0.487851	2.49559	2.03661	5.36735	6.77471	4.68405	5.73164	4.78572	3.2916	3.75391	5.2516	6.04879	3.04679	9.26225	1.14101	3.71221	3.6978	0.960037	0.580846	4.16462	1.07273	3.76134	0.446858	2.19548	3.80353	5.67651	1.84822	1.99644	1.41303	4.15905	2.1664
	Phosphoric acid	Phosphate	103.225	178.546	209.253	149.059	82.7825	99.4386	57.4724	353.873	317.682	359.281	313.319	314.721	328.966	174.966	235.482	265.544	190.65	116.374	349.707	37.9113	129.631	57.1002	40.9741	15.153	238.042	53.1385	99.644	13.9564	104.732	233.275	224.33	347.869	304.998	390.147	241.963	307.575
	4-hydroxypyridine	Pyridine	0.170035	0.154482	0.18895	0.131259	0.153075	0.119596	0.189563	0.187399	0.26179	0.520616	0.300205	0.376621	0.184345	0.246773	0.284572	0.299657	0.441373	0.181851	0.377948	0.10907	0.146677	0.132736	0.116178	0.117531	0.316134	0.117043	0.213145	0.122381	0.256326	0.177871	0.165059	0.452514	0.26105	0.235379	0.189449	0.167356
	Allose ou Talose	Sugar aldohexose	1.03302	1.61456	2.59373	1.99526	0.712983	0.587152	0.566469	5.47234	3.00771	3.89326	2.77852	2.90875	5.60961	1.85508	2.85427	2.97512	2.49321	1.58174	5.68452	0.65228	0.725601	0.0869889	0.647395	0.47796	2.53585	0.414392	0.708426	0.193959	0.905572	1.47066	1.8648	3.78174	4.12363	5.19563	1.8438	4.62932
	Altrose ou Mannose ou Allose	Sugar aldohexose	4.8217	1.61543	2.59373	9.34671	4.83566	4.03793	5.54488	5.46834	27.6108	43.6711	28.1533	40.0738	46.4079	16.9397	23.9987	33.2918	116.279	30.0024	64.7369	3.04136	18.3732	15.5764	3.61436	3.04003	21.6283	3.61413	12.6854	1.94942	12.8019	23.5154	21.7559	34.0782	4.13055	5.19257	24.0118	4.62666
	Fructose	Sugar aldohexose	41.4829	22.2835	19.4263	32.4156	16.6158	9.1398	34.1992	34.2051	25.2777	62.3976	72.9526	83.8733	63.0205	11.2389	33.5296	62.4976	264.836	71.3901	112.662	6.46031	52.1113	66.5815	6.64697	7.91976	41.0099	2.20906	10.8013	11.642	52.2215	19.6458	63.5613	91.5665	27.2831	107.234	17.9177	32.3802
	Glucose	Sugar aldohexose	34.6086	50.2519	54.1818	58.2056	31.9207	26.3527	41.6326	174.891	189.182	344.933	205.082	305.536	330.979	126.29	173.239	253.071	787.549	230.206	463.935	22.8679	131.71	115.879	20.0631	19.2562	158.017	25.003	102.996	14.6684	105.678	196.955	160.892	230.813	156.926	190.166	195.815	129.565
	Arabinose ou Ribose	Sugar aldopentose	0.082126	0.163623	0.135678	0.110598	0.0690318	0.042297	0.0428428	0.271787	0.264368	0.382739	0.308589	0.260082	0.28004	0.154724	0.208205	0.17596	0.438496	0.138129	0.316822	0.0629476	0.0645034	0.286628	0.0547403	0.0344905	0.239937	0.0421638	0.0941608	0.0322965	0.21167	0.138791	0.31897	0.608722	0.804257	1.89132	0.350458	0.523033
	Xylose ou Lyxose	Sugar aldopentose	0.185858	0.242098	0.25558	0.218752	0.189495	0.128986	0.148107	0.832973	0.857511	1.00741	0.343186	1.05115	1.11028	0.369558	0.796369	1.07337	0.600485	0.175731	1.16785	0.123955	0.149782	0.127308	0.0731159	0.0679191	0.556656	0.072078	0.163614	0.0475266	0.209197	0.691071	0.784331	1.18398	0.717927	0.647207	0.572999	0.574921
	Rhamnose	Sugar deoxyhexose	0.149514	0.104801	0.129534	0.125024	0.129892	0.140938	0.133126	0.181881	0.176217	0.22836	0.171495	0.320022	0.204017	0.157048	0.193073	0.187205	0.453763	0.228774	0.31994	0.100993	0.1274	0.288326	0.121631	0.0933293	0.147496	0.114503	0.136242	0.0999499	0.160082	0.198286	0.235344	0.328648	0.174176	0.19069	0.182369	0.189571
	Maltose	Sugar disaccharide	0.0412036	0.0887127	0.0980226	0.0438889	0.036605	0.151454	0.240927	0.692941	0.650856	0.740955	0.479262	0.522987	0.413746	0.43063	0.445613	0.470935	0.992069	0.566916	0.727459	0.110614	0.101092	0.0280609	0.0247297	0.0128882	0.549539	0.119918	0.462542	0.0131418	0.323162	0.824223	1.11176	0.742119	0.809699	0.866168	0.613655	0.772273
	Sucrose	Sugar disaccharide	3750.98	3429.39	3815.18	3203.06	2828.94	2973.53	4173.45	6899.59	6362.28	7154.81	5660.86	7555.87	7213.65	6296.66	5539.29	6192.56	5624.4	4450.6	7141.05	3634.17	2619.41	1856.44	2583.65	2111.64	6647.75	3303.81	4958.85	1925.96	4766.5	6409.15	6512.32	6371.76	6244.58	6640.79	6270.74	6592.31
	Trehalose	Sugar disaccharide	0.0425288	0.185332	0.084982	0.0469453	0.0200033	0.0503295	0.0280995	0.113175	0.396427	1.99693	0.789497	0.579539	0.124601	0.0564636	0.0656187	0.17476	13.0385	3.59891	1.60013	0.0231204	2.51867	1.30003	0.0109051	0.0947572	1.0282	0.0431348	0.258083	0.108231	0.173532	3.98551	2.84683	0.512134	0.317995	4.06229	1.11133	0.164493
	Galactinol	Sugar Polyols	0.0121281	0.0410885	0.0579891	0.0177675	0.036494	0.0612724	0.1187	0.252886	0.367196	0.524146	0.399058	0.565237	0.527395	0.495749	0.548142	0.472296	0.523365	0.0932459	0.647391	0.107882	0.0729991	0.0207134	0.0343039	0.0332822	0.469951	0.0866056	0.267194	0.0506231	0.353208	0.255988	0.317672	0.905187	0.672216	0.586771	0.761517	0.666319
	Mannitol	Sugar Polyols	0.381876	0.195342	0.201039	0.688164	0.426355	0.281838	0.214254	0.867556	1.19032	8.77063	5.53459	4.83782	1.6104	0.249498	0.388727	1.04812	108.224	18.082	7.59745	0.0921648	20.3033	4.44932	0.336642	1.2436	0.797095	0.174593	0.983689	0.288004	1.52084	0.766389	4.01979	0.597077	0.841961	1.63065	0.867993	1.27579
	Myo-inositol	Sugar Polyols	16.2573	30.9596	31.181	25.5089	14.8339	8.97073	5.8751	42.0738	29.4388	48.2338	22.5186	37.0284	41.4134	25.6281	23.431	30.4834	40.9833	12.9503	45.495	8.25287	5.42878	6.81386	9.87528	2.2395	26.0597	6.7639	10.6603	2.00904	16.4835	27.2322	29.6384	61.7619	53.5374	65.5346	35.4875	53.2932
	Sorbitol ou Galactitol	Sugar Polyols	91.5271	78.02	42.8768	98.3181	149.67	85.1444	68.7862	75.1663	53.8123	85.0001	68.6998	78.1101	59.0051	72.3837	59.4754	76.6423	92.882	75.4776	107.032	5.89182	17.1186	7.14697	7.61019	7.5942	10.2329	5.89703	15.9649	7.62266	29.5303	13.8882	34.283	51.001	22.2438	32.676	7.40468	10.73
	Threitol	Sugar Polyols	0.991617	0.235333	0.233344	0.360933	0.227358	0.120061	0.597541	0.337319	0.548694	0.678479	0.820528	0.790174	0.656677	0.350002	0.254555	0.493065	20.8815	1.5569	0.598264	0.183063	2.51842	1.45695	0.423454	0.46844	0.579097	0.145538	0.489682	0.292577	1.14141	0.644472	0.848394	0.802377	0.542624	1.07261	0.439822	0.895159
	Xylitol ou Arabitol	Sugar Polyols	0.612913	0.29612	0.275438	0.310442	0.196114	0.097904	0.183222	0.453162	0.801502	0.951805	0.537602	0.857688	0.782351	0.495348	0.481711	0.586988	2.39535	0.831332	0.827272	0.247356	1.00935	0.434354	0.254167	0.260216	0.563774	0.152185	0.325258	0.157558	0.338709	0.559011	1.23407	1.13784	1.16913	1.33776	0.966541	1.664
	2,3-butanediol	Sugar Polyols-diol	3.23741	0.085422	2.55172	0.759234	1.49097	1.40694	2.31458	2.99733	3.80913	4.67418	4.64067	2.46274	1.84122	3.02014	2.71568	1.28179	7.65721	4.469	4.46145	1.97964	7.53808	4.10916	1.42432	4.01195	5.56087	2.96786	4.31835	2.66408	3.8803	4.26812	4.6948	4.02417	4.18722	4.14003	3.30413	3.99207
	Raffinose	Sugar trisaccharide	0.0806	0.0856962	0.113085	0.0909972	0.0499159	0.106131	0.202007	1.17581	1.82205	2.06477	1.148	2.04636	1.69592	1.41191	1.1648	1.50717	2.12641	0.743167	1.92025	0.215526	0.120654	0.0518758	0.119742	0.0463168	1.24452	0.18027	0.646077	0.0581841	0.456345	1.03584	1.52497	2.11318	1.95224	1.49432	1.60099	1.75944
	Triethanolamine	Tri-Alkanolamines	0.269028	0.166045	0.106426	0.305063	0.147788	0.109545	0.0949201	0.29009	0.143993	0.260217	0.218512	0.349427	0.193666	0.13112	0.166133	0.286771	0.512739	0.0829252	0.235527	0.602159	0.517955	0.0797522	0.192729	0.0768895	0.386344	0.109947	0.21469	0.37348	0.506734	0.651947	0.373408	0.411079	0.275976	0.386951	0.318822	0.289879
	Trans-aconitic acid	Tri-Carboxylic acids	0.0236941	0.0495438	0.0551749	0.0420959	0.0145311	0.0463327	0.0337273	0.76951	0.614515	0.891667	0.218434	0.451945	0.44961	0.221005	0.310239	0.32795	0.972348	0.296579	1.64817	0.0339284	0.0300207	0.0162827	0.028422	0.00853108	0.25526	0.0548614	0.127092	0.0148341	0.805432	0.396265	0.627823	0.849395	0.709881	1.98271	1.06808	1.45411
	Galactonic acid	Uronic acids	0.973103	0.746631	1.13247	0.955695	0.366345	0.648192	1.34707	6.19407	7.55406	7.06527	7.02472	5.84494	5.60767	2.5066	5.45767	7.06891	6.95465	4.15674	11.0164	0.486874	0.817947	0.34238	0.349994	0.157514	4.79932	0.437734	1.81874	0.473898	4.85376	7.14156	7.6586	9.62003	6.57038	14.3028	5.66198	8.25064
	Gluconic acid or galacturonic acid	Uronic acids	0.00931699	0.029708	0.0237823	0.0176045	0.0181176	0.0155606	0.0198163	0.0844332	0.118629	0.156854	0.0697029	0.0687844	0.0943203	0.0434797	0.0827658	0.076795	0.413254	0.100446	0.299959	0.0190426	0.0557221	0.0638386	0.0131806	0.0135838	0.0729732	0.0137807	0.0338191	0.0107295	0.0367893	0.120125	0.163447	0.122909	0.111012	0.121584	0.109834	0.121516
x	p2105	Diacylglycerols
x	p597	Diacylglycerols
x	p499	Diacylglycerols
x	p535	Diacylglycerols
x	p442	Diacylglycerols
x	p423	Diacylglycerols
x	p404	Diacylglycerols
x	p619	Diacylglycerols
x	p515	Diacylglycerols
x	p582	Diacylglycerols
x	p598	Diacylglycerols
x	p1825	Fatty acid methyl esters
x	p1046	Fatty acid methyl esters
x	n955	Phospholipids
x	n1132	Phospholipids
x	p1050	Glycerolipids
x	n817	Phospholipids
x	n827	Phospholipids
x	n979	Phospholipids
x	n823	Phospholipids
x	p518	Phospholipids
x	p457	Phospholipids
x	n807	Phospholipids
x	p413	Phospholipids
x	n820	Phospholipids
x	p2387	Phospholipids
x	p2139	Phospholipids
x	n1139	Phospholipids
x	n969	Phospholipids
x	n964	Phospholipids
x	p1254	Phospholipids
x	n919	Phospholipids
x	n972	Phospholipids
x	n1203	Phospholipids
x	p714	Triacylglycerols
x	p1257	Triacylglycerols
x	p588	Triacylglycerols
x	p760	Triacylglycerols
x	p1474	Triacylglycerols
x	p1414	Triacylglycerols
x	p606	Triacylglycerols
x	p376	Triacylglycerols
x	p410	Triacylglycerols
x	p784	Triacylglycerols
x	p400	Triacylglycerols
x	p603	Triacylglycerols
x	p935	Triacylglycerols
x	p1271	Triacylglycerols
x	p708	Triacylglycerols
x	p375	Triacylglycerols
x	p485	Triacylglycerols
x	p589	Triacylglycerols
x	p559	Triacylglycerols
x	p1005	Triacylglycerols
x	p444	Triacylglycerols
x	p450	Triacylglycerols
x	p474	Triacylglycerols
x	p509	Triacylglycerols
x	p510	Triacylglycerols
x	p329	Triacylglycerols
x	p894	Triacylglycerols
x	p1380	Triacylglycerols
x	p2029	Triacylglycerols
x	p538	Triacylglycerols
x	p1132	Triacylglycerols
x	p492	Triacylglycerols
x	p917	Triacylglycerols
x	p883	Triacylglycerols
x	p902	Triacylglycerols
x	p322	Triacylglycerols
x	p980	Triacylglycerols
x	p1559	Triacylglycerols
x	p1353	Triacylglycerols
x	p611	Triacylglycerols
x	p797	Triacylglycerols
